# The single-cell transcriptional landscape of lung carcinoid tumors

**DOI:** 10.1101/2021.12.07.471416

**Authors:** Philip Bischoff, Alexandra Trinks, Jennifer Wiederspahn, Benedikt Obermayer, Jan Patrick Pett, Philipp Jurmeister, Aron Elsner, Tomasz Dziodzio, Jens-Carsten Rückert, Jens Neudecker, Christine Falk, Dieter Beule, Christine Sers, Markus Morkel, David Horst, Frederick Klauschen, Nils Blüthgen

## Abstract

Lung carcinoid tumors, also referred to as pulmonary neuroendocrine tumors or lung carcinoids, are rare neoplasms of the lung with a more favorable prognosis than other subtypes of lung cancer. Still, some patients suffer from relapsed disease and metastatic spread while no consensus treatment exists for metastasized carcinoids. Several recent single-cell studies have provided detailed insights into the cellular heterogeneity of more common lung cancers, such as adeno- and squamous cell carcinoma. However, the characteristics of lung carcinoids on the single-cell level are yet completely unknown.

To study the cellular composition and single-cell gene expression profiles in lung carcinoids, we applied single-cell RNA sequencing to three lung carcinoid tumor samples and normal lung tissue. The single-cell transcriptomes of carcinoid tumor cells reflected intertumoral heterogeneity associated with clinicopathological features, such as tumor necrosis and proliferation index. The immune microenvironment was specifically enriched in noninflammatory monocyte-derived myeloid cells. Tumor-associated endothelial cells were characterized by distinct gene expression profiles. A spectrum of vascular smooth muscle cells and pericytes predominated the stromal microenvironment. We found a small proportion of myofibroblasts exhibiting features reminiscent of cancer-associated fibroblasts. Stromal and immune cells exhibited potential paracrine interactions which may shape the microenvironment via NOTCH, VEGF, TGFβ and JAK/STAT signaling. Moreover, single-cell gene signatures of pericytes and myofibroblasts demonstrated prognostic value in bulk gene expression data.

Here, we provide first comprehensive insights into the cellular composition and single-cell gene expression profiles in lung carcinoids, demonstrating the non-inflammatory and vessel-rich nature of their tumor microenvironment, and outlining relevant intercellular interactions which could serve as future therapeutic targets.
