## Supplemental Table 1 for "The single-cell transcriptional landscape of lung carcinoid tumors"

### Sheet: cell_type_imm
cell_type_imm	patient_id	tissue_type	n
T_conv	Patient1	Tumor	274
T_conv	Patient1	Normal	736
T_conv	Patient10	Normal	295
T_conv	Patient2	Tumor	51
T_conv	Patient2	Normal	1164
T_conv	Patient3	Tumor	327
T_conv	Patient3	Normal	683
T_conv	Patient4	Normal	13
T_conv	Patient5	Normal	113
T_conv	Patient6	Normal	1037
T_conv	Patient7	Normal	833
T_conv	Patient8	Normal	258
T_conv	Patient9	Normal	1589
T_CD8	Patient1	Tumor	34
T_CD8	Patient1	Normal	1086
T_CD8	Patient10	Normal	278
T_CD8	Patient2	Tumor	23
T_CD8	Patient2	Normal	1061
T_CD8	Patient3	Tumor	205
T_CD8	Patient3	Normal	565
T_CD8	Patient4	Normal	1
T_CD8	Patient5	Normal	140
T_CD8	Patient6	Normal	499
T_CD8	Patient7	Normal	1001
T_CD8	Patient8	Normal	679
T_CD8	Patient9	Normal	428
NK	Patient1	Tumor	260
NK	Patient1	Normal	418
NK	Patient10	Normal	281
NK	Patient2	Tumor	14
NK	Patient2	Normal	1368
NK	Patient3	Tumor	116
NK	Patient3	Normal	77
NK	Patient4	Normal	5
NK	Patient5	Normal	69
NK	Patient6	Normal	897
NK	Patient7	Normal	284
NK	Patient8	Normal	691
NK	Patient9	Normal	133
T/NK_proliferating	Patient1	Tumor	16
T/NK_proliferating	Patient1	Normal	7
T/NK_proliferating	Patient10	Normal	21
T/NK_proliferating	Patient2	Tumor	3
T/NK_proliferating	Patient2	Normal	15
T/NK_proliferating	Patient3	Tumor	10
T/NK_proliferating	Patient3	Normal	31
T/NK_proliferating	Patient4	Normal	4
T/NK_proliferating	Patient5	Normal	6
T/NK_proliferating	Patient6	Normal	60
T/NK_proliferating	Patient7	Normal	14
T/NK_proliferating	Patient8	Normal	8
T/NK_proliferating	Patient9	Normal	17
B	Patient1	Tumor	23
B	Patient1	Normal	53
B	Patient10	Normal	26
B	Patient2	Tumor	30
B	Patient2	Normal	21
B	Patient3	Tumor	7
B	Patient3	Normal	4
B	Patient4	Normal	2
B	Patient5	Normal	6
B	Patient6	Normal	65
B	Patient7	Normal	284
B	Patient8	Normal	13
B	Patient9	Normal	158
Plasma	Patient1	Tumor	9
Plasma	Patient1	Normal	80
Plasma	Patient10	Normal	12
Plasma	Patient2	Tumor	51
Plasma	Patient2	Normal	2
Plasma	Patient3	Tumor	11
Plasma	Patient3	Normal	6
Plasma	Patient6	Normal	76
Plasma	Patient7	Normal	13
Plasma	Patient8	Normal	3
Plasma	Patient9	Normal	32

### Sheet: cell_type_imm_refined
cell_type_imm_refined	patient_id	tissue_type	n
T_conv_1	Patient1	Tumor	38
T_conv_1	Patient1	Normal	420
T_conv_1	Patient10	Normal	51
T_conv_1	Patient2	Tumor	35
T_conv_1	Patient2	Normal	370
T_conv_1	Patient3	Tumor	222
T_conv_1	Patient3	Normal	167
T_conv_1	Patient4	Normal	2
T_conv_1	Patient5	Normal	28
T_conv_1	Patient6	Normal	620
T_conv_1	Patient7	Normal	140
T_conv_1	Patient8	Normal	45
T_conv_1	Patient9	Normal	920
T_conv_2	Patient1	Normal	139
T_conv_2	Patient10	Normal	16
T_conv_2	Patient2	Tumor	5
T_conv_2	Patient2	Normal	445
T_conv_2	Patient3	Tumor	13
T_conv_2	Patient3	Normal	98
T_conv_2	Patient5	Normal	17
T_conv_2	Patient6	Normal	110
T_conv_2	Patient7	Normal	631
T_conv_2	Patient8	Normal	77
T_conv_2	Patient9	Normal	148
T_conv_3	Patient1	Normal	48
T_conv_3	Patient10	Normal	45
T_conv_3	Patient2	Tumor	8
T_conv_3	Patient2	Normal	205
T_conv_3	Patient3	Tumor	16
T_conv_3	Patient3	Normal	375
T_conv_3	Patient5	Normal	47
T_conv_3	Patient6	Normal	156
T_conv_3	Patient7	Normal	29
T_conv_3	Patient8	Normal	65
T_conv_3	Patient9	Normal	375
T_conv_4	Patient1	Tumor	236
T_conv_4	Patient1	Normal	129
T_conv_4	Patient10	Normal	183
T_conv_4	Patient2	Tumor	3
T_conv_4	Patient2	Normal	144
T_conv_4	Patient3	Tumor	76
T_conv_4	Patient3	Normal	43
T_conv_4	Patient4	Normal	11
T_conv_4	Patient5	Normal	21
T_conv_4	Patient6	Normal	151
T_conv_4	Patient7	Normal	33
T_conv_4	Patient8	Normal	71
T_conv_4	Patient9	Normal	146
T_CD8_1	Patient1	Tumor	5
T_CD8_1	Patient1	Normal	418
T_CD8_1	Patient10	Normal	149
T_CD8_1	Patient2	Tumor	18
T_CD8_1	Patient2	Normal	564
T_CD8_1	Patient3	Tumor	80
T_CD8_1	Patient3	Normal	112
T_CD8_1	Patient4	Normal	1
T_CD8_1	Patient5	Normal	36
T_CD8_1	Patient6	Normal	302
T_CD8_1	Patient7	Normal	248
T_CD8_1	Patient8	Normal	73
T_CD8_1	Patient9	Normal	319
T_CD8_2	Patient1	Tumor	29
T_CD8_2	Patient1	Normal	580
T_CD8_2	Patient10	Normal	77
T_CD8_2	Patient2	Tumor	4
T_CD8_2	Patient2	Normal	117
T_CD8_2	Patient3	Tumor	121
T_CD8_2	Patient3	Normal	98
T_CD8_2	Patient5	Normal	8
T_CD8_2	Patient6	Normal	79
T_CD8_2	Patient7	Normal	373
T_CD8_2	Patient8	Normal	82
T_CD8_2	Patient9	Normal	50
T_CD8_3	Patient1	Normal	48
T_CD8_3	Patient10	Normal	23
T_CD8_3	Patient2	Tumor	1
T_CD8_3	Patient2	Normal	269
T_CD8_3	Patient3	Tumor	3
T_CD8_3	Patient3	Normal	284
T_CD8_3	Patient5	Normal	59
T_CD8_3	Patient6	Normal	81
T_CD8_3	Patient7	Normal	211
T_CD8_3	Patient8	Normal	124
T_CD8_3	Patient9	Normal	53
T_CD8_4	Patient1	Normal	40
T_CD8_4	Patient10	Normal	29
T_CD8_4	Patient2	Normal	111
T_CD8_4	Patient3	Tumor	1
T_CD8_4	Patient3	Normal	71
T_CD8_4	Patient5	Normal	37
T_CD8_4	Patient6	Normal	37
T_CD8_4	Patient7	Normal	169
T_CD8_4	Patient8	Normal	400
T_CD8_4	Patient9	Normal	6
NK_1	Patient1	Tumor	20
NK_1	Patient1	Normal	200
NK_1	Patient10	Normal	104
NK_1	Patient2	Tumor	14
NK_1	Patient2	Normal	608
NK_1	Patient3	Tumor	60
NK_1	Patient3	Normal	23
NK_1	Patient5	Normal	4
NK_1	Patient6	Normal	107
NK_1	Patient7	Normal	214
NK_1	Patient8	Normal	44
NK_1	Patient9	Normal	44
NK_2	Patient1	Normal	13
NK_2	Patient10	Normal	38
NK_2	Patient2	Normal	406
NK_2	Patient3	Tumor	1
NK_2	Patient3	Normal	32
NK_2	Patient5	Normal	49
NK_2	Patient6	Normal	162
NK_2	Patient7	Normal	46
NK_2	Patient8	Normal	563
NK_2	Patient9	Normal	10
NK_3	Patient1	Normal	161
NK_3	Patient10	Normal	36
NK_3	Patient2	Normal	314
NK_3	Patient3	Tumor	7
NK_3	Patient3	Normal	16
NK_3	Patient5	Normal	15
NK_3	Patient6	Normal	593
NK_3	Patient7	Normal	12
NK_3	Patient8	Normal	66
NK_3	Patient9	Normal	59
NK_4	Patient1	Tumor	240
NK_4	Patient1	Normal	44
NK_4	Patient10	Normal	103
NK_4	Patient2	Normal	40
NK_4	Patient3	Tumor	48
NK_4	Patient3	Normal	6
NK_4	Patient4	Normal	5
NK_4	Patient5	Normal	1
NK_4	Patient6	Normal	35
NK_4	Patient7	Normal	12
NK_4	Patient8	Normal	18
NK_4	Patient9	Normal	20
T/NK_proliferating	Patient1	Tumor	16
T/NK_proliferating	Patient1	Normal	7
T/NK_proliferating	Patient10	Normal	21
T/NK_proliferating	Patient2	Tumor	3
T/NK_proliferating	Patient2	Normal	15
T/NK_proliferating	Patient3	Tumor	10
T/NK_proliferating	Patient3	Normal	31
T/NK_proliferating	Patient4	Normal	4
T/NK_proliferating	Patient5	Normal	6
T/NK_proliferating	Patient6	Normal	60
T/NK_proliferating	Patient7	Normal	14
T/NK_proliferating	Patient8	Normal	8
T/NK_proliferating	Patient9	Normal	17
B	Patient1	Tumor	23
B	Patient1	Normal	53
B	Patient10	Normal	26
B	Patient2	Tumor	30
B	Patient2	Normal	21
B	Patient3	Tumor	7
B	Patient3	Normal	4
B	Patient4	Normal	2
B	Patient5	Normal	6
B	Patient6	Normal	65
B	Patient7	Normal	284
B	Patient8	Normal	13
B	Patient9	Normal	158
Plasma	Patient1	Tumor	9
Plasma	Patient1	Normal	80
Plasma	Patient10	Normal	12
Plasma	Patient2	Tumor	51
Plasma	Patient2	Normal	2
Plasma	Patient3	Tumor	11
Plasma	Patient3	Normal	6
Plasma	Patient6	Normal	76
Plasma	Patient7	Normal	13
Plasma	Patient8	Normal	3
Plasma	Patient9	Normal	32
