## Supplemental Table 3 for "The single-cell transcriptional landscape of lung carcinoid tumors"

### Sheet: cell_type_imm
cell_type_imm	patient_id	tissue_type	n
Monocyte	Patient1	Tumor	201
Monocyte	Patient1	Normal	398
Monocyte	Patient10	Normal	80
Monocyte	Patient2	Tumor	9
Monocyte	Patient2	Normal	618
Monocyte	Patient3	Tumor	62
Monocyte	Patient3	Normal	115
Monocyte	Patient4	Normal	365
Monocyte	Patient5	Normal	79
Monocyte	Patient6	Normal	468
Monocyte	Patient7	Normal	349
Monocyte	Patient8	Normal	152
Monocyte	Patient9	Normal	606
Myeloid	Patient1	Tumor	194
Myeloid	Patient1	Normal	28
Myeloid	Patient10	Normal	698
Myeloid	Patient2	Tumor	106
Myeloid	Patient2	Normal	52
Myeloid	Patient3	Tumor	86
Myeloid	Patient3	Normal	4
Myeloid	Patient4	Normal	101
Myeloid	Patient5	Normal	33
Myeloid	Patient6	Normal	323
Myeloid	Patient7	Normal	50
Myeloid	Patient8	Normal	17
Myeloid	Patient9	Normal	126
Macrophage	Patient1	Tumor	17
Macrophage	Patient1	Normal	469
Macrophage	Patient10	Normal	2594
Macrophage	Patient2	Tumor	24
Macrophage	Patient2	Normal	792
Macrophage	Patient3	Tumor	30
Macrophage	Patient3	Normal	301
Macrophage	Patient4	Normal	9585
Macrophage	Patient5	Normal	487
Macrophage	Patient6	Normal	2037
Macrophage	Patient7	Normal	377
Macrophage	Patient8	Normal	449
Macrophage	Patient9	Normal	743
Macrophage_proliferating	Patient1	Tumor	3
Macrophage_proliferating	Patient1	Normal	10
Macrophage_proliferating	Patient10	Normal	60
Macrophage_proliferating	Patient2	Tumor	6
Macrophage_proliferating	Patient2	Normal	27
Macrophage_proliferating	Patient3	Tumor	7
Macrophage_proliferating	Patient3	Normal	11
Macrophage_proliferating	Patient4	Normal	98
Macrophage_proliferating	Patient5	Normal	19
Macrophage_proliferating	Patient6	Normal	90
Macrophage_proliferating	Patient7	Normal	4
Macrophage_proliferating	Patient8	Normal	33
Macrophage_proliferating	Patient9	Normal	44
cDC	Patient1	Tumor	58
cDC	Patient1	Normal	86
cDC	Patient10	Normal	33
cDC	Patient2	Tumor	15
cDC	Patient2	Normal	203
cDC	Patient3	Tumor	65
cDC	Patient3	Normal	56
cDC	Patient4	Normal	315
cDC	Patient5	Normal	37
cDC	Patient6	Normal	225
cDC	Patient7	Normal	97
cDC	Patient8	Normal	41
cDC	Patient9	Normal	176
pDC	Patient1	Tumor	1
pDC	Patient1	Normal	24
pDC	Patient10	Normal	1
pDC	Patient2	Tumor	1
pDC	Patient2	Normal	13
pDC	Patient5	Normal	2
pDC	Patient6	Normal	29
pDC	Patient7	Normal	16
pDC	Patient8	Normal	6
pDC	Patient9	Normal	23
Mast	Patient1	Tumor	65
Mast	Patient1	Normal	79
Mast	Patient10	Normal	48
Mast	Patient2	Tumor	18
Mast	Patient2	Normal	91
Mast	Patient3	Tumor	13
Mast	Patient3	Normal	17
Mast	Patient4	Normal	4
Mast	Patient5	Normal	25
Mast	Patient6	Normal	280
Mast	Patient7	Normal	202
Mast	Patient8	Normal	7
Mast	Patient9	Normal	77

### Sheet: cell_type_imm_refined
cell_type_imm_refined	patient_id	tissue_type	n
Monocyte_1	Patient1	Tumor	3
Monocyte_1	Patient1	Normal	252
Monocyte_1	Patient10	Normal	35
Monocyte_1	Patient2	Tumor	6
Monocyte_1	Patient2	Normal	359
Monocyte_1	Patient3	Tumor	17
Monocyte_1	Patient3	Normal	45
Monocyte_1	Patient4	Normal	14
Monocyte_1	Patient5	Normal	44
Monocyte_1	Patient6	Normal	148
Monocyte_1	Patient7	Normal	261
Monocyte_1	Patient8	Normal	85
Monocyte_1	Patient9	Normal	400
Monocyte_2	Patient1	Tumor	197
Monocyte_2	Patient1	Normal	54
Monocyte_2	Patient10	Normal	15
Monocyte_2	Patient2	Tumor	2
Monocyte_2	Patient2	Normal	22
Monocyte_2	Patient3	Tumor	22
Monocyte_2	Patient3	Normal	21
Monocyte_2	Patient4	Normal	350
Monocyte_2	Patient5	Normal	4
Monocyte_2	Patient6	Normal	79
Monocyte_2	Patient7	Normal	17
Monocyte_2	Patient8	Normal	10
Monocyte_2	Patient9	Normal	57
Monocyte_3	Patient1	Normal	22
Monocyte_3	Patient2	Normal	26
Monocyte_3	Patient3	Tumor	3
Monocyte_3	Patient3	Normal	2
Monocyte_3	Patient6	Normal	21
Monocyte_3	Patient7	Normal	22
Monocyte_3	Patient8	Normal	6
Monocyte_3	Patient9	Normal	79
Monocyte_4	Patient1	Tumor	1
Monocyte_4	Patient1	Normal	70
Monocyte_4	Patient10	Normal	30
Monocyte_4	Patient2	Tumor	1
Monocyte_4	Patient2	Normal	211
Monocyte_4	Patient3	Tumor	20
Monocyte_4	Patient3	Normal	47
Monocyte_4	Patient4	Normal	1
Monocyte_4	Patient5	Normal	31
Monocyte_4	Patient6	Normal	220
Monocyte_4	Patient7	Normal	49
Monocyte_4	Patient8	Normal	51
Monocyte_4	Patient9	Normal	70
Myeloid_1	Patient1	Normal	2
Myeloid_1	Patient10	Normal	658
Myeloid_1	Patient2	Normal	7
Myeloid_1	Patient3	Tumor	1
Myeloid_1	Patient5	Normal	2
Myeloid_1	Patient6	Normal	6
Myeloid_1	Patient7	Normal	10
Myeloid_1	Patient9	Normal	1
Myeloid_2	Patient1	Tumor	171
Myeloid_2	Patient1	Normal	19
Myeloid_2	Patient10	Normal	6
Myeloid_2	Patient2	Tumor	28
Myeloid_2	Patient2	Normal	27
Myeloid_2	Patient3	Tumor	73
Myeloid_2	Patient3	Normal	2
Myeloid_2	Patient4	Normal	1
Myeloid_2	Patient5	Normal	9
Myeloid_2	Patient6	Normal	183
Myeloid_2	Patient7	Normal	4
Myeloid_2	Patient8	Normal	12
Myeloid_2	Patient9	Normal	42
Myeloid_3	Patient1	Tumor	23
Myeloid_3	Patient1	Normal	7
Myeloid_3	Patient10	Normal	34
Myeloid_3	Patient2	Tumor	78
Myeloid_3	Patient2	Normal	18
Myeloid_3	Patient3	Tumor	12
Myeloid_3	Patient3	Normal	2
Myeloid_3	Patient4	Normal	100
Myeloid_3	Patient5	Normal	22
Myeloid_3	Patient6	Normal	134
Myeloid_3	Patient7	Normal	36
Myeloid_3	Patient8	Normal	5
Myeloid_3	Patient9	Normal	83
Macrophage_1	Patient1	Tumor	13
Macrophage_1	Patient1	Normal	4
Macrophage_1	Patient10	Normal	12
Macrophage_1	Patient2	Tumor	17
Macrophage_1	Patient2	Normal	9
Macrophage_1	Patient3	Normal	4
Macrophage_1	Patient4	Normal	1934
Macrophage_1	Patient5	Normal	12
Macrophage_1	Patient6	Normal	48
Macrophage_1	Patient7	Normal	51
Macrophage_1	Patient8	Normal	6
Macrophage_1	Patient9	Normal	18
Macrophage_2	Patient1	Normal	20
Macrophage_2	Patient10	Normal	110
Macrophage_2	Patient2	Normal	524
Macrophage_2	Patient3	Tumor	5
Macrophage_2	Patient3	Normal	37
Macrophage_2	Patient5	Normal	288
Macrophage_2	Patient6	Normal	783
Macrophage_2	Patient7	Normal	19
Macrophage_2	Patient8	Normal	290
Macrophage_2	Patient9	Normal	14
Macrophage_3	Patient10	Normal	1
Macrophage_3	Patient2	Tumor	1
Macrophage_3	Patient4	Normal	2026
Macrophage_3	Patient6	Normal	10
Macrophage_3	Patient9	Normal	2
Macrophage_4	Patient4	Normal	2030
Macrophage_5	Patient1	Normal	2
Macrophage_5	Patient10	Normal	3
Macrophage_5	Patient2	Normal	12
Macrophage_5	Patient3	Normal	2
Macrophage_5	Patient4	Normal	1718
Macrophage_5	Patient5	Normal	3
Macrophage_5	Patient6	Normal	30
Macrophage_5	Patient7	Normal	183
Macrophage_5	Patient8	Normal	8
Macrophage_5	Patient9	Normal	2
Macrophage_6	Patient1	Normal	292
Macrophage_6	Patient10	Normal	188
Macrophage_6	Patient2	Normal	39
Macrophage_6	Patient3	Tumor	9
Macrophage_6	Patient3	Normal	159
Macrophage_6	Patient4	Normal	3
Macrophage_6	Patient5	Normal	45
Macrophage_6	Patient6	Normal	432
Macrophage_6	Patient7	Normal	1
Macrophage_6	Patient8	Normal	70
Macrophage_6	Patient9	Normal	572
Macrophage_7	Patient1	Normal	68
Macrophage_7	Patient10	Normal	1352
Macrophage_7	Patient2	Normal	115
Macrophage_7	Patient3	Tumor	6
Macrophage_7	Patient3	Normal	5
Macrophage_7	Patient5	Normal	29
Macrophage_7	Patient6	Normal	113
Macrophage_7	Patient7	Normal	1
Macrophage_7	Patient8	Normal	36
Macrophage_7	Patient9	Normal	15
Macrophage_8	Patient1	Normal	72
Macrophage_8	Patient10	Normal	191
Macrophage_8	Patient2	Tumor	1
Macrophage_8	Patient2	Normal	79
Macrophage_8	Patient3	Tumor	8
Macrophage_8	Patient3	Normal	93
Macrophage_8	Patient4	Normal	30
Macrophage_8	Patient5	Normal	108
Macrophage_8	Patient6	Normal	550
Macrophage_8	Patient7	Normal	95
Macrophage_8	Patient8	Normal	33
Macrophage_8	Patient9	Normal	109
Macrophage_9	Patient1	Tumor	4
Macrophage_9	Patient1	Normal	2
Macrophage_9	Patient2	Tumor	5
Macrophage_9	Patient2	Normal	2
Macrophage_9	Patient3	Tumor	2
Macrophage_9	Patient4	Normal	1293
Macrophage_9	Patient6	Normal	14
Macrophage_9	Patient7	Normal	24
Macrophage_9	Patient8	Normal	1
Macrophage_9	Patient9	Normal	3
Macrophage_10	Patient1	Normal	3
Macrophage_10	Patient10	Normal	732
Macrophage_10	Patient4	Normal	1
Macrophage_10	Patient6	Normal	3
Macrophage_10	Patient8	Normal	1
Macrophage_11	Patient4	Normal	547
Macrophage_11	Patient9	Normal	1
Macrophage_12	Patient10	Normal	5
Macrophage_12	Patient2	Normal	2
Macrophage_12	Patient3	Normal	1
Macrophage_12	Patient4	Normal	3
Macrophage_12	Patient5	Normal	1
Macrophage_12	Patient6	Normal	34
Macrophage_12	Patient9	Normal	6
Macrophage_13	Patient1	Normal	6
Macrophage_13	Patient2	Normal	10
Macrophage_13	Patient5	Normal	1
Macrophage_13	Patient6	Normal	20
Macrophage_13	Patient7	Normal	3
Macrophage_13	Patient8	Normal	4
Macrophage_13	Patient9	Normal	1
Macrophage_proliferating	Patient1	Tumor	3
Macrophage_proliferating	Patient1	Normal	10
Macrophage_proliferating	Patient10	Normal	60
Macrophage_proliferating	Patient2	Tumor	6
Macrophage_proliferating	Patient2	Normal	27
Macrophage_proliferating	Patient3	Tumor	7
Macrophage_proliferating	Patient3	Normal	11
Macrophage_proliferating	Patient4	Normal	98
Macrophage_proliferating	Patient5	Normal	19
Macrophage_proliferating	Patient6	Normal	90
Macrophage_proliferating	Patient7	Normal	4
Macrophage_proliferating	Patient8	Normal	33
Macrophage_proliferating	Patient9	Normal	44
cDC_1	Patient1	Tumor	44
cDC_1	Patient1	Normal	78
cDC_1	Patient10	Normal	30
cDC_1	Patient2	Tumor	15
cDC_1	Patient2	Normal	194
cDC_1	Patient3	Tumor	59
cDC_1	Patient3	Normal	50
cDC_1	Patient4	Normal	9
cDC_1	Patient5	Normal	33
cDC_1	Patient6	Normal	212
cDC_1	Patient7	Normal	88
cDC_1	Patient8	Normal	36
cDC_1	Patient9	Normal	165
cDC_2	Patient1	Tumor	14
cDC_2	Patient1	Normal	8
cDC_2	Patient10	Normal	3
cDC_2	Patient2	Normal	9
cDC_2	Patient3	Tumor	6
cDC_2	Patient3	Normal	6
cDC_2	Patient4	Normal	306
cDC_2	Patient5	Normal	4
cDC_2	Patient6	Normal	13
cDC_2	Patient7	Normal	9
cDC_2	Patient8	Normal	5
cDC_2	Patient9	Normal	11
pDC	Patient1	Tumor	1
pDC	Patient1	Normal	24
pDC	Patient10	Normal	1
pDC	Patient2	Tumor	1
pDC	Patient2	Normal	13
pDC	Patient5	Normal	2
pDC	Patient6	Normal	29
pDC	Patient7	Normal	16
pDC	Patient8	Normal	6
pDC	Patient9	Normal	23
Mast	Patient1	Tumor	65
Mast	Patient1	Normal	79
Mast	Patient10	Normal	48
Mast	Patient2	Tumor	18
Mast	Patient2	Normal	91
Mast	Patient3	Tumor	13
Mast	Patient3	Normal	17
Mast	Patient4	Normal	4
Mast	Patient5	Normal	25
Mast	Patient6	Normal	280
Mast	Patient7	Normal	202
Mast	Patient8	Normal	7
Mast	Patient9	Normal	77
