## Supplemental Table 5 for "The single-cell transcriptional landscape of lung carcinoid tumors"

### Sheet: cell_type_str
cell_type_str	patient_id	tissue_type	n
Endothelial_Bronchial	Patient1	Tumor	2009
Endothelial_Bronchial	Patient1	Normal	93
Endothelial_Bronchial	Patient10	Normal	27
Endothelial_Bronchial	Patient2	Tumor	35
Endothelial_Bronchial	Patient2	Normal	5
Endothelial_Bronchial	Patient3	Tumor	100
Endothelial_Bronchial	Patient3	Normal	5
Endothelial_Bronchial	Patient4	Normal	2
Endothelial_Bronchial	Patient6	Normal	81
Endothelial_Bronchial	Patient7	Normal	8
Endothelial_Bronchial	Patient8	Normal	1
Endothelial_Bronchial	Patient9	Normal	21
Endothelial_Artery	Patient1	Normal	19
Endothelial_Artery	Patient10	Normal	25
Endothelial_Artery	Patient2	Normal	44
Endothelial_Artery	Patient3	Tumor	10
Endothelial_Artery	Patient3	Normal	14
Endothelial_Artery	Patient4	Normal	13
Endothelial_Artery	Patient5	Normal	1
Endothelial_Artery	Patient6	Normal	94
Endothelial_Artery	Patient7	Normal	4
Endothelial_Artery	Patient8	Normal	15
Endothelial_Artery	Patient9	Normal	81
Endothelial_Vein	Patient1	Normal	17
Endothelial_Vein	Patient10	Normal	19
Endothelial_Vein	Patient2	Tumor	1
Endothelial_Vein	Patient2	Normal	47
Endothelial_Vein	Patient3	Tumor	6
Endothelial_Vein	Patient3	Normal	25
Endothelial_Vein	Patient4	Normal	6
Endothelial_Vein	Patient5	Normal	7
Endothelial_Vein	Patient6	Normal	136
Endothelial_Vein	Patient8	Normal	29
Endothelial_Vein	Patient9	Normal	30
Endothelial_Capillary	Patient1	Normal	65
Endothelial_Capillary	Patient10	Normal	5
Endothelial_Capillary	Patient2	Tumor	1
Endothelial_Capillary	Patient2	Normal	44
Endothelial_Capillary	Patient3	Tumor	13
Endothelial_Capillary	Patient3	Normal	60
Endothelial_Capillary	Patient5	Normal	3
Endothelial_Capillary	Patient6	Normal	192
Endothelial_Capillary	Patient7	Normal	141
Endothelial_Capillary	Patient8	Normal	102
Endothelial_Capillary	Patient9	Normal	92
Lymphatic	Patient1	Tumor	1
Lymphatic	Patient1	Normal	5
Lymphatic	Patient10	Normal	6
Lymphatic	Patient2	Normal	8
Lymphatic	Patient3	Tumor	1
Lymphatic	Patient3	Normal	9
Lymphatic	Patient6	Normal	105
Lymphatic	Patient8	Normal	11
Lymphatic	Patient9	Normal	20

### Sheet: cell_type_str_refined
cell_type_str_refined	patient_id	tissue_type	n
Endothelial_Artery	Patient1	Normal	19
Endothelial_Artery	Patient10	Normal	25
Endothelial_Artery	Patient2	Normal	44
Endothelial_Artery	Patient3	Tumor	10
Endothelial_Artery	Patient3	Normal	14
Endothelial_Artery	Patient4	Normal	13
Endothelial_Artery	Patient5	Normal	1
Endothelial_Artery	Patient6	Normal	94
Endothelial_Artery	Patient7	Normal	4
Endothelial_Artery	Patient8	Normal	15
Endothelial_Artery	Patient9	Normal	81
Endothelial_Bronchial_1	Patient1	Tumor	473
Endothelial_Bronchial_1	Patient2	Tumor	7
Endothelial_Bronchial_1	Patient3	Tumor	5
Endothelial_Bronchial_1	Patient6	Normal	3
Endothelial_Bronchial_1	Patient9	Normal	1
Endothelial_Bronchial_2	Patient1	Tumor	460
Endothelial_Bronchial_2	Patient1	Normal	1
Endothelial_Bronchial_2	Patient2	Tumor	1
Endothelial_Bronchial_2	Patient3	Tumor	5
Endothelial_Bronchial_2	Patient6	Normal	1
Endothelial_Bronchial_3	Patient1	Tumor	337
Endothelial_Bronchial_3	Patient1	Normal	5
Endothelial_Bronchial_3	Patient10	Normal	3
Endothelial_Bronchial_3	Patient2	Tumor	1
Endothelial_Bronchial_3	Patient3	Tumor	2
Endothelial_Bronchial_3	Patient3	Normal	1
Endothelial_Bronchial_3	Patient4	Normal	1
Endothelial_Bronchial_3	Patient6	Normal	9
Endothelial_Bronchial_3	Patient7	Normal	3
Endothelial_Bronchial_3	Patient9	Normal	1
Endothelial_Bronchial_4	Patient1	Tumor	246
Endothelial_Bronchial_4	Patient3	Tumor	1
Endothelial_Bronchial_5	Patient1	Tumor	40
Endothelial_Bronchial_5	Patient1	Normal	64
Endothelial_Bronchial_5	Patient10	Normal	20
Endothelial_Bronchial_5	Patient2	Tumor	9
Endothelial_Bronchial_5	Patient2	Normal	5
Endothelial_Bronchial_5	Patient3	Tumor	14
Endothelial_Bronchial_5	Patient3	Normal	2
Endothelial_Bronchial_5	Patient6	Normal	44
Endothelial_Bronchial_5	Patient7	Normal	5
Endothelial_Bronchial_5	Patient8	Normal	1
Endothelial_Bronchial_5	Patient9	Normal	15
Endothelial_Bronchial_6	Patient1	Tumor	211
Endothelial_Bronchial_6	Patient2	Tumor	1
Endothelial_Bronchial_6	Patient3	Tumor	2
Endothelial_Bronchial_6	Patient6	Normal	1
Endothelial_Bronchial_7	Patient1	Tumor	214
Endothelial_Bronchial_7	Patient6	Normal	1
Endothelial_Bronchial_8	Patient1	Tumor	1
Endothelial_Bronchial_8	Patient1	Normal	19
Endothelial_Bronchial_8	Patient10	Normal	3
Endothelial_Bronchial_8	Patient2	Tumor	4
Endothelial_Bronchial_8	Patient3	Tumor	53
Endothelial_Bronchial_8	Patient3	Normal	2
Endothelial_Bronchial_8	Patient4	Normal	1
Endothelial_Bronchial_8	Patient6	Normal	14
Endothelial_Bronchial_8	Patient9	Normal	3
Endothelial_Bronchial_9	Patient1	Tumor	27
Endothelial_Bronchial_9	Patient1	Normal	4
Endothelial_Bronchial_9	Patient10	Normal	1
Endothelial_Bronchial_9	Patient2	Tumor	12
Endothelial_Bronchial_9	Patient3	Tumor	18
Endothelial_Bronchial_9	Patient6	Normal	8
Endothelial_Bronchial_9	Patient9	Normal	1
Endothelial_Capillary_1	Patient1	Normal	55
Endothelial_Capillary_1	Patient10	Normal	2
Endothelial_Capillary_1	Patient2	Tumor	1
Endothelial_Capillary_1	Patient2	Normal	25
Endothelial_Capillary_1	Patient3	Tumor	8
Endothelial_Capillary_1	Patient3	Normal	40
Endothelial_Capillary_1	Patient5	Normal	2
Endothelial_Capillary_1	Patient6	Normal	91
Endothelial_Capillary_1	Patient8	Normal	72
Endothelial_Capillary_1	Patient9	Normal	76
Endothelial_Capillary_2	Patient1	Normal	10
Endothelial_Capillary_2	Patient10	Normal	3
Endothelial_Capillary_2	Patient2	Normal	17
Endothelial_Capillary_2	Patient3	Tumor	5
Endothelial_Capillary_2	Patient3	Normal	20
Endothelial_Capillary_2	Patient5	Normal	1
Endothelial_Capillary_2	Patient6	Normal	101
Endothelial_Capillary_2	Patient8	Normal	30
Endothelial_Capillary_2	Patient9	Normal	14
Endothelial_Capillary_3	Patient2	Normal	2
Endothelial_Capillary_3	Patient7	Normal	141
Endothelial_Capillary_3	Patient9	Normal	2
Endothelial_Vein	Patient1	Normal	17
Endothelial_Vein	Patient10	Normal	19
Endothelial_Vein	Patient2	Tumor	1
Endothelial_Vein	Patient2	Normal	47
Endothelial_Vein	Patient3	Tumor	6
Endothelial_Vein	Patient3	Normal	25
Endothelial_Vein	Patient4	Normal	6
Endothelial_Vein	Patient5	Normal	7
Endothelial_Vein	Patient6	Normal	136
Endothelial_Vein	Patient8	Normal	29
Endothelial_Vein	Patient9	Normal	30
Lymphatic	Patient1	Tumor	1
Lymphatic	Patient1	Normal	5
Lymphatic	Patient10	Normal	6
Lymphatic	Patient2	Normal	8
Lymphatic	Patient3	Tumor	1
Lymphatic	Patient3	Normal	9
Lymphatic	Patient6	Normal	105
Lymphatic	Patient8	Normal	11
Lymphatic	Patient9	Normal	20
