## Supplemental Table 7 for "The single-cell transcriptional landscape of lung carcinoid tumors"

### Sheet: cell_type_str
cell_type_str	patient_id	tissue_type	n
Fibro	Patient1	Normal	47
Fibro	Patient10	Normal	3
Fibro	Patient2	Tumor	1
Fibro	Patient2	Normal	5
Fibro	Patient3	Tumor	3
Fibro	Patient3	Normal	3
Fibro	Patient5	Normal	10
Fibro	Patient6	Normal	426
Fibro	Patient7	Normal	16
Fibro	Patient8	Normal	12
Fibro	Patient9	Normal	39
Myofibro	Patient1	Tumor	75
Myofibro	Patient1	Normal	2
Myofibro	Patient2	Tumor	182
Myofibro	Patient3	Tumor	50
Myofibro	Patient6	Normal	21
Muscle_Airway	Patient1	Tumor	21
Muscle_Airway	Patient1	Normal	2
Muscle_Airway	Patient10	Normal	2
Muscle_Airway	Patient2	Tumor	6
Muscle_Airway	Patient2	Normal	1
Muscle_Airway	Patient3	Tumor	1
Muscle_Airway	Patient6	Normal	79
Muscle_Airway	Patient8	Normal	6
Muscle_Airway	Patient9	Normal	33
Muscle_Vascular	Patient1	Tumor	295
Muscle_Vascular	Patient1	Normal	2
Muscle_Vascular	Patient10	Normal	1
Muscle_Vascular	Patient2	Tumor	269
Muscle_Vascular	Patient2	Normal	1
Muscle_Vascular	Patient3	Tumor	175
Muscle_Vascular	Patient6	Normal	14
Muscle_Vascular	Patient7	Normal	1
Muscle_Vascular	Patient8	Normal	4
Muscle_Vascular	Patient9	Normal	6
Pericyte	Patient1	Tumor	352
Pericyte	Patient1	Normal	33
Pericyte	Patient10	Normal	2
Pericyte	Patient2	Tumor	1
Pericyte	Patient2	Normal	3
Pericyte	Patient3	Tumor	18
Pericyte	Patient3	Normal	2
Pericyte	Patient6	Normal	21
Pericyte	Patient7	Normal	1
Pericyte	Patient8	Normal	5
Pericyte	Patient9	Normal	36
Mesothelial	Patient1	Normal	57
Mesothelial	Patient10	Normal	106
Mesothelial	Patient2	Tumor	1
Mesothelial	Patient2	Normal	4
Mesothelial	Patient3	Normal	1
Mesothelial	Patient6	Normal	6
Mesothelial	Patient7	Normal	30
Mesothelial	Patient9	Normal	51

### Sheet: cell_type_str_refined
cell_type_str_refined	patient_id	tissue_type	n
Fibro_1	Patient1	Normal	31
Fibro_1	Patient10	Normal	2
Fibro_1	Patient2	Tumor	1
Fibro_1	Patient2	Normal	3
Fibro_1	Patient5	Normal	10
Fibro_1	Patient6	Normal	317
Fibro_1	Patient7	Normal	8
Fibro_1	Patient8	Normal	6
Fibro_1	Patient9	Normal	19
Fibro_2	Patient1	Normal	16
Fibro_2	Patient10	Normal	1
Fibro_2	Patient2	Normal	2
Fibro_2	Patient3	Tumor	3
Fibro_2	Patient3	Normal	3
Fibro_2	Patient6	Normal	109
Fibro_2	Patient7	Normal	8
Fibro_2	Patient8	Normal	6
Fibro_2	Patient9	Normal	20
Mesothelial_1	Patient1	Normal	52
Mesothelial_1	Patient10	Normal	34
Mesothelial_1	Patient2	Tumor	1
Mesothelial_1	Patient2	Normal	1
Mesothelial_1	Patient3	Normal	1
Mesothelial_1	Patient6	Normal	6
Mesothelial_1	Patient7	Normal	30
Mesothelial_1	Patient9	Normal	49
Mesothelial_2	Patient1	Normal	5
Mesothelial_2	Patient10	Normal	72
Mesothelial_2	Patient2	Normal	3
Mesothelial_2	Patient9	Normal	2
Muscle_Airway	Patient1	Tumor	21
Muscle_Airway	Patient1	Normal	2
Muscle_Airway	Patient10	Normal	2
Muscle_Airway	Patient2	Tumor	6
Muscle_Airway	Patient2	Normal	1
Muscle_Airway	Patient3	Tumor	1
Muscle_Airway	Patient6	Normal	79
Muscle_Airway	Patient8	Normal	6
Muscle_Airway	Patient9	Normal	33
Muscle_Vascular_1	Patient1	Tumor	248
Muscle_Vascular_1	Patient1	Normal	2
Muscle_Vascular_1	Patient10	Normal	1
Muscle_Vascular_1	Patient2	Tumor	17
Muscle_Vascular_1	Patient3	Tumor	87
Muscle_Vascular_1	Patient6	Normal	12
Muscle_Vascular_1	Patient7	Normal	1
Muscle_Vascular_1	Patient8	Normal	2
Muscle_Vascular_1	Patient9	Normal	6
Muscle_Vascular_2	Patient1	Tumor	32
Muscle_Vascular_2	Patient2	Tumor	157
Muscle_Vascular_2	Patient2	Normal	1
Muscle_Vascular_2	Patient3	Tumor	56
Muscle_Vascular_2	Patient6	Normal	2
Muscle_Vascular_2	Patient8	Normal	2
Muscle_Vascular_3	Patient1	Tumor	15
Muscle_Vascular_3	Patient2	Tumor	95
Muscle_Vascular_3	Patient3	Tumor	32
Myofibro_1	Patient1	Tumor	75
Myofibro_1	Patient1	Normal	2
Myofibro_1	Patient2	Tumor	26
Myofibro_1	Patient3	Tumor	49
Myofibro_1	Patient6	Normal	21
Myofibro_2	Patient2	Tumor	156
Myofibro_2	Patient3	Tumor	1
Pericyte_1	Patient1	Tumor	8
Pericyte_1	Patient1	Normal	30
Pericyte_1	Patient10	Normal	2
Pericyte_1	Patient2	Normal	3
Pericyte_1	Patient3	Normal	2
Pericyte_1	Patient6	Normal	16
Pericyte_1	Patient7	Normal	1
Pericyte_1	Patient8	Normal	5
Pericyte_1	Patient9	Normal	35
Pericyte_2	Patient1	Tumor	344
Pericyte_2	Patient1	Normal	3
Pericyte_2	Patient2	Tumor	1
Pericyte_2	Patient3	Tumor	18
Pericyte_2	Patient6	Normal	5
Pericyte_2	Patient9	Normal	1
